# Comparative Modelling of Actin–Tropomyosin Interfaces

**DOI:** 10.64898/2026.07.06.736648

**Authors:** Revathy Menon, Mohan Balasubramanian, Ramanathan Sowdhamini

## Abstract

Tropomyosins are coiled-coil dimers that polymerize head-to-tail along actin filaments. They stabilize distinct filament populations and regulate the access of myosins and actin-binding proteins in both muscle and non-muscle contexts. Despite their central regulatory role, how filament length and isoform identity of different tropomyosin homologues might modulate actin affinity is not completely understood, especially across species. Here, we present a stepwise computational docking pipeline combining AlphaFold2-Multimer coiled-coil models, experimentally informed residue-level restraints, and pseudo-energy analysis *via* PPCheck to build and evaluate actin-tropomyosin co-polymer models for three isoforms: human TPM1 (hTPM1; 284 residues), human TPM4 (hTPM4; 248 residues), and *Schizosaccharomyces pombe* Cdc8 (SpCdc8; 161 residues). Interface energetics reveal a consistent hierarchy in which the shortest filament, SpCdc8, achieves the most stabilizing and residue-rich actin contacts, consistent with reduced cumulative geometric penalty along the actin helix. Among human isoforms, hTPM1 forms stronger interfaces with actin than hTPM4. The hTPM1-actin model also exhibits higher contact density and additional energetic hotspots, in agreement with the experimentally established slower exchange kinetics of TPM1 isoforms on actin filaments relative to TPM4. Hotspot mapping identifies conserved acidic residues at equivalent positions across all three isoforms, emphasizing the importance of electrostatic anchor points in maintaining interface integrity across diverse evolutionary contexts. Modeling of four temperature-sensitive SpCdc8 mutations (A18T, R21H, E31K and E129K) reveals that these substitutions substantially destabilize the coiled-coil dimer without significantly affecting actin interactions, suggesting that subtle regulatory failure arises from compromised longitudinal cable continuity rather than from direct loss of actin affinity. Taken together, our results support a hierarchical model of tropomyosin dimer stability, actin–tropomyosin recognition in which filament length imposes a geometric baseline on interface stability, onto which isoform-specific sequence evolution superimposes functional tuning. The tropomyosin homologues we studied appear to retain conserved electrostatic hotspots thereby providing a common structural scaffold across tissues and organisms.
