## SupplementalTables for "Comparative Modelling of Actin–Tropomyosin Interfaces"

### Sheet: Table_S1
TABLE S1: Values for parameters evaluated using PPCheck and AlphaFold. The model with the highest score is bolded in each case. The highest scores for the parameters considered while selecting a model - total stabilizing energy (in kJ/mol), normalised energy per residue (in kJ/mol) and pLDDT - across all models are also presented in bold font.
hTPM1
	rank1	rank2	rank3	rank4	rank5
PPCheck parameters
Hydrogen Bond Energy (kJ/mol)	-72.29	-228.17	-176.21	-195.21	no interaction
Electrostatic Energy (kJ/mol)	-344.43	-476.59	-409.09	-367.88	no interaction
Van der Waals Energy (kJ/mol)	-858.93	-1420.37	-314.88	3992.09	no interaction
Total Stabilizing Energy (kJ/mol)	-1275.64	-2125.14	-900.18	3429	no interaction
Number of interface residues	545	548	555	501	no interaction
Normalized Energy per residue (kJ/mol)	-2.34	-3.88	-1.62	6.84	no interaction
AlphaFold parameters
pLDDT	86.4	88.4	87.2	83.3	51.4
pTM	0.448	0.445	0.428	0.409	0.181
ipTM	0.443	0.441	0.422	0.402	0.0912
hTPM4
	rank1	rank2	rank3	rank4	rank5
PPCheck parameters
Hydrogen Bond Energy (kJ/mol)	-109.51	-154.86	-156.94	-86.35	-70.67
Electrostatic Energy (kJ/mol)	-414.44	-437.65	-500.88	-454.76	-128.78
Van der Waals Energy (kJ/mol)	-1503.93	-760.81	-739.86	-844.27	-501.21
Total Stabilizing Energy (kJ/mol)	-2027.88	-1353.32	-1397.68	-1385.38	-700.66
Number of interface residues	466	468	473	474	192
Normalized Energy per residue (kJ/mol)	-4.35	-2.89	-2.95	-2.92	-3.65
AlphaFold parameters
pLDDT	90.1	89.1	88.8	88.4	61.2
pTM	0.504	0.499	0.49	0.489	0.321
ipTM	0.502	0.495	0.488	0.486	0.293
SpCdc8
	rank1	rank2	rank3	rank4	rank5
PPCheck parameters
Hydrogen Bond Energy (kJ/mol)	-128.86	-138.96	-130.73	-120.05	-122.88
Electrostatic Energy (kJ/mol)	-336.48	-326.57	-321	-313.51	-254.12
Van der Waals Energy (kJ/mol)	-1126.16	-1124.27	-1161.55	-1065.35	-1290.83
Total Stabilizing Energy (kJ/mol)	-1591.5	-1589.8	-1613.29	-1498.91	-1667.82
Number of interface residues	308	316	316	310	316
Normalized Energy per residue (kJ/mol)	-5.17	-5.03	-5.11	-4.84	-5.28
AlphaFold parameters
pLDDT	92.4	91.8	91.3	90.8	80.2
pTM	0.553	0.532	0.523	0.523	0.501
ipTM	0.543	0.521	0.511	0.51	0.482

### Sheet: Table_S2
TABLE S2A: PPCheck energy values across all tropomyosin interfaces in hTPM1-actin, hTPM4-actin, and SpCdc8-actin docked complexes. Chains A and B correspond to tropomyosin/CDC8 molecules, and chains labelled C and onwards are actin molecules.
Complex	Chain 1	Chain 2	Hydrogen Bond Energy	Electrostatic Energy	van der Waals Energy	Total Stabilizing Energy	Number of interface residues	Normalized Energy per residue
hTPM1-actin	A	B	-22.16	-480.4	-1168.12	-1670.68	548	-3.05
hTPM1-actin	A	C	0	-8.69	-36.53	-45.21	40	-1.13
hTPM1-actin	A	D	0	0	-3.02	-3.02	5	-0.6
hTPM1-actin	A	E	0	0	-0.61	-0.61	16	-0.04
hTPM1-actin	A	F	0	0	-40.93	-40.93	47	-0.87
hTPM1-actin	A	G	0	0	-44.15	-44.15	42	-1.05
hTPM1-actin	A	H	0	0	-7.05	-7.05	6	-1.18
hTPM1-actin	A	I	0	0	-6.23	-6.23	23	-0.27
hTPM1-actin	B	C	0	0	-0.01	-0.01	4	0
hTPM1-actin	B	D	0	-20.58	-38.11	-58.69	43	-1.36
hTPM1-actin	B	E	0	0	-0.1	-0.1	9	-0.01
hTPM1-actin	B	F	0	0	-2.09	-2.09	7	-0.3
hTPM1-actin	B	G	0	0	-0.03	-0.03	5	-0.01
hTPM1-actin	B	H	-3.48	0	-82.93	-86.41	49	-1.76
hTPM1-actin	B	I	0	0	-24.08	-24.08	21	-1.15
hTPM4-actin	A	B	0	-369.58	-1515.31	-1884.89	472	-3.99
hTPM4-actin	A	C	0	0	-1.18	-1.18	13	-0.09
hTPM4-actin	A	D	-3.6	-8.27	-109.3	-121.18	57	-2.13
hTPM4-actin	A	E	0	0	-0.08	-0.08	2	-0.04
hTPM4-actin	A	F	0	0	-6.08	-6.08	25	-0.24
hTPM4-actin	A	G	0	0	0	0	0	0
hTPM4-actin	A	H	0	0	-11.84	-11.84	23	-0.51
hTPM4-actin	B	C	0	-13.16	-8.54	-21.71	26	-0.83
hTPM4-actin	B	D	0	0	-0.33	-0.33	9	-0.04
hTPM4-actin	B	E	0	0	-17.34	-17.34	26	-0.67
hTPM4-actin	B	F	0	0	-0.16	-0.16	6	-0.03
hTPM4-actin	B	G	0	0	-7.35	-7.35	20	-0.37
hTPM4-actin	B	H	0	0	-0.01	-0.01	4	0
SpCdc8-actin	A	B	-23.06	-323.87	-1342.62	-1689.55	318	-5.31
SpCdc8-actin	A	C	0	-26.2	-32.56	-58.76	48	-1.22
SpCdc8-actin	A	D	0	-10.76	-69.3	-80.06	46	-1.74
SpCdc8-actin	A	E	0	0	-1.67	-1.67	15	-0.11
SpCdc8-actin	A	F	0	0	-40.79	-40.79	35	-1.17
SpCdc8-actin	B	C	0	-5.91	-41.59	-47.5	40	-1.19
SpCdc8-actin	B	D	0	0	-0.28	-0.28	10	-0.03
SpCdc8-actin	B	E	-5.11	-32.84	-34.57	-72.52	31	-2.34
SpCdc8-actin	B	F	0	0	-0.8	-0.8	11	-0.07
TABLE S2B: Mean and median stabilizing energy, normalised stabilizing energy, and number of interfaces residues across all actin-tropomyosin interfaces in hTPM1-actin, hTPM4-actin, and pCDC8-actin docked complexes. The highest values in each category are emphasised with bold font.
Complex	Mean stabilizing energy across all actin-tropomyosin interfaces	Mean normalized stabilizing energy across all actin-tropomyosin interfaces	Mean number of interface residues across all actin-tropomyosin interfaces
hTPM1-actin	-22.7579	-0.695	22.6429
hTPM4-actin	-15.605	-0.4125	17.5833
SpCdc8-actin	-37.7975	-0.98375	29.5
Complex	Median stabilizing energy across all actin-tropomyosin interfaces	Median normalized stabilizing energy across all actin-tropomyosin interfaces	Median number of interface residues across all actin-tropomyosin interfaces
hTPM1-actin	-6.64	-0.735	18.5
hTPM4-actin	-3.63	-0.165	16.5
SpCdc8-actin	-44.145	-1.18	33

### Sheet: Table_S3
TABLE S3: Hotspot residues predicted by PPCheck across all actin-tropomyosin interfaces in hTPM1-actin, hTPM4-actin, and SpCdc8-actin docked complexes. Chains A and B correspond to tropomyosin/CDC8 molecules, and chains labelled C and onwards are actin molecules. Residues belonging to chain A and chain B are emphasised in bold font.
Complex	Chain 1	Chain 2	No. of Predicted Hotspots
hTPM1-actin	A	C	148:THR:C	16:GLU:A	24:GLN:A	20:ASP:A	147:ARG:C	328:LYS:C	149:THR:C
hTPM1-actin	A	D	35:ARG:A	232:SER:D
hTPM1-actin	A	E	146:GLY:E	93:GLN:A	25:ASP:E	100:ASP:A	345:ILE:E	90:ARG:A
hTPM1-actin	A	F	125:ARG:A	118:LYS:A	311:ASP:F	121:ASP:A	114:GLU:A	333:PRO:F	221:LEU:F	331:ALA:F	315:LYS:F
hTPM1-actin	A	G	160:ARG:A	167:ARG:A	25:ASP:G	171:ILE:A	24:ASP:G	28:ARG:G	23:GLY:G	178:ARG:A	168:LYS:A
hTPM1-actin	A	H	326:LYS:H	214:TYR:A	210:GLN:A
hTPM1-actin	A	I	223:GLU:A	238:LYS:I	239:SER:I	231:LYS:A	227:VAL:A	237:GLU:I	234:SER:I
hTPM1-actin	B	C
hTPM1-actin	B	D	235:SER:D	51:LYS:B	37:LYS:B	48:LYS:B	40:GLU:B	326:LYS:D	311:ASP:D	234:SER:D	62:GLU:B
hTPM1-actin	B	E	91:ARG:B	333:PRO:E
hTPM1-actin	B	F	323:SER:F	105:ARG:B
hTPM1-actin	B	G	28:ARG:G	176:LEU:B
hTPM1-actin	B	H	216:GLN:B	328:LYS:H	223:GLU:B	219:ASP:B	215:SER:B	212:GLU:B	147:ARG:H	220:ARG:B	296:ASN:H
hTPM1-actin	B	I	28:ARG:I	251:LYS:B	25:ASP:I	24:ASP:I	254:ASP:B	250:GLU:B	247:THR:B
hTPM4-actin	A	C	351:THR:C	350:SER:C	13:LYS:A	349:LEU:C	6:SER:A
hTPM4-actin	A	D	65:ARG:A	54:ARG:A	148:THR:D	61:GLU:A	57:GLN:A	351:THR:D	58:LEU:A	354:GLN:D	147:ARG:D
hTPM4-actin	A	E
hTPM4-actin	A	F	333:PRO:F	142:ARG:A	146:ARG:A	334:GLU:F
hTPM4-actin	A	G
hTPM4-actin	A	H	25:ASP:H	23:GLY:H	218:ASP:A	222:GLU:A
hTPM4-actin	B	C	33:ARG:B	147:ARG:C	22:ASP:B	328:LYS:C	26:ASP:B	29:GLN:B
hTPM4-actin	B	D	351:THR:D	350:SER:D	52:LEU:B	48:ASP:B
hTPM4-actin	B	E	326:LYS:E	89:ARG:B	93:VAL:B	324:THR:E	100:LYS:B	328:LYS:E	86:GLU:B
hTPM4-actin	B	F	25:ASP:F
hTPM4-actin	B	G	328:LYS:G	187:GLU:B	147:ARG:G	180:GLU:B	184:LYS:B	146:GLY:G	176:GLU:B
hTPM4-actin	B	H
SpCdc8-actin	A	C	21:ARG:A	6:GLU:A	17:GLU:A	14:GLU:A	75:ILE:C	177:ARG:C	176:MET:C	79:TRP:C	270:GLU:C
SpCdc8-actin	A	D	76:ILE:A	146:GLY:D	79:THR:A	75:ASP:A	147:ARG:D	145:SER:D	333:PRO:D	143:TYR:D	345:ILE:D
SpCdc8-actin	A	E	95:ARG:E	94:GLU:A	87:LYS:A	91:TYR:E
SpCdc8-actin	A	F	291:LYS:F	138:GLU:A	326:LYS:F	134:GLU:A	328:LYS:F	142:ASP:A	288:ASP:F	135:GLN:A	131:ASP:A
SpCdc8-actin	B	C	26:GLU:B	114:SER:C	19:VAL:B	30:LYS:B	118:LYS:C	113:LYS:C	121:GLN:C	79:TRP:C	112:PRO:C
SpCdc8-actin	B	D	328:LYS:D	70:LYS:B	147:ARG:D
SpCdc8-actin	B	E	95:ARG:E	92:GLU:B	96:GLU:B	99:ASP:B	95:LEU:B
SpCdc8-actin	B	F	288:ASP:F	129:GLU:B

### Sheet: Table_S4
TABLE S4: PPCheck energy values between tropomyosin and actin subunits for the wildtype and temperature-sensitive pCDC8-actin complexes.
Complex	Chain 1	Chain 2	Total Stabilizing Energy (kJ/mol)	Number of interface residues	Normalized Energy per residue (kJ/mol)
pCDC8-actin complex	A	C	-58.76	48	-1.22
	A	D	-80.06	46	-1.74
	A	E	-1.67	15	-0.11
	A	F	-40.79	35	-1.17
	B	C	-47.5	40	-1.19
	B	D	-0.28	10	-0.03
	B	E	-72.52	31	-2.34
	B	F	-0.8	11	-0.07
pCDC8-A18T-actin complex	A	C	-51.84	41	-1.26
	A	D	-40.78	37	-1.1
	A	E	-1.07	11	-0.1
	A	F	-30.86	29	-1.06
	B	C	-19.54	30	-0.65
	B	D	-0.06	2	-0.03
	B	E	-9.83	25	-0.39
	B	F	-0.7	10	-0.07
pCDC8-R21H-actin complex	A	C	-42.79	40	-1.07
	A	D	-39.75	37	-1.07
	A	E	-1.09	10	-0.11
	A	F	-34.27	29	-1.18
	B	C	-31.09	31	-1
	B	D	-0.08	2	-0.04
	B	E	-7.93	24	-0.33
	B	F	-0.58	10	-0.06
pCDC8-E31K-actin complex	A	C	-49.24	45	-1.09
	A	D	-37.38	37	-1.01
	A	E	-0.96	11	-0.09
	A	F	-33.15	31	-1.07
	B	C	-38.93	30	-1.3
	B	D	-0.1	2	-0.05
	B	E	-7.93	23	-0.34
	B	F	-0.49	10	-0.05
pCDC8-E129K-actin complex	A	C	-51.43	46	-1.12
	A	D	-39.73	37	-1.07
	A	E	-1.1	10	-0.11
	A	F	-21.22	26	-0.82
	B	C	-29.44	31	-0.95
	B	D	-0.03	2	-0.02
	B	E	-11.06	24	-0.46
	B	F	-0.87	10	-0.09
